# Gill regeneration in the mayfly *Cloeon* uncovers new molecular pathways in insect regeneration

**DOI:** 10.1101/2024.04.17.589898

**Authors:** Carlos A. Martin-Blanco, Pablo Navarro, José Esteban-Collado, Florenci Serras, Isabel Almudi, Fernando Casares

## Abstract

The capacity to regenerate lost or damaged organs is widespread among animals, and yet, the species in which regeneration has been experimentally probed using molecular and functional assays is very small. This is also the case for insects, for which we still lack a complete picture of their regeneration mechanisms and the extent of conservation of these mechanisms. Here we contribute to filling this gap by investigating regeneration in the mayfly *Cloeon dipterum.* Mayflies, or Ephemeroptera, appeared early in the evolution of insects. We focus on the abdominal gills of *Cloeon* nymphs, which are critical for osmoregulation and gas exchange. After amputation, gills re-grow faster than they do during normal development. Direct cell count and EdU proliferation assays indicate that growth acceleration involves an uniform increase in cell proliferation throughout the gill, rather than a localized growth zone. Transcriptomic analysis reveals an early enrichment in cell cycle-related genes, in agreement with fast proliferation. Several other gene classes are also enriched in regenerating gills, including protein neddylation and other proteostatic processes. We then showed that protein neddylation, the activin signaling pathway or the mRNA-binding protein Lin28, among other genes and processes, are required for *Drosophila* larval/pupal wing regeneration, and that some of these genes may have a regeneration-specific function in the wing. Globally, our results contribute to elucidating regeneration mechanisms in mayflies and suggest a conservation of regeneration mechanisms across insects, as evidenced by the regenerative role of candidate genes identified in *Cloeon* in the distant *Drosophila*.
