## Supplementary material for "Gill regeneration in the mayfly *Cloeon* uncovers new molecular pathways in insect regeneration": Dataset_S2

### Sheet: EdU-DAPI-Area_measurements
FileName	EdUpositive	DAPI(Trackmate_unfiltered)	DAPI_filtered	stage	group	dph_24h_incubation_period	cuticle	side	area_total	EdU/FilteredNuclei	NucleiDensity(FilteredNuclei/Area)	Nuclei/FilteredNuclei	measured_area_small	measured_area_large	Percentage_EdU/FilteredNuclei
EdU.24.T1.3_mergedF_3R	561	13249	10272	early	contra	23-24	1	right	132531	0.0546145	0.0775063	1.28982	39899.4	92631.9	5.46145
MAX_EdU.REG.T1.4.3R.Composite2	780	11692	10071	early	contra	23-24	1	right	148149	0.0774501	0.0679787	1.16096	48649.5	99499.9	7.74501
EdU.24.T1.3_merged_3L	738	4033	2556	early	reg	23-24	1	left	15870.7	0.288732	0.161051	1.57786	0	15870.7	28.8732
MAX_EdU.REG.T1.4_3L_adjusted.tif (RGB)	607	2899	2695	early	reg	23-24	1	left	20867.1	0.225232	0.129151	1.0757	0	20867.1	22.5232
MAX_EdU.REG.T1.6_Composite.tif (RGB)	618	4223	2964	early	reg	23-24	1	left	13188	0.208502	0.22475	1.42476	0	13188	20.8502
C2-MAX_EdU.REG.T2.2.3R_Composite2_Adj	30	16734	11687	mid	contra	25-26	2	right	137630	0.00256695	0.0849158	1.43185	45421.1	92209.3	0.256695
MAX_EdU.REG.T2.3_Composite.tif (RGB)	0.1	19968	10237	mid	contra	25-26	2	right	105926	9.76849e-06	0.0966432	1.95057	29369	76556.7	0.000976849
MAX_EdU.REG.T2.7.3L_composite.tif (RGB)	1727	11934	8939	mid	reg	25-26	2	left	55854.7	0.193198	0.164384	1.33505	1475.91	54378.7	19.3198
STD_EdU.REG.T2.2_3L_Composite_Adjusted.tif (RGB)	319	7603	5492	mid	reg	25-26	2	left	33465.5	0.0580845	0.164109	1.38438	0	33465.5	5.80845
MAX_EDU.REG.T2.4_Composite_Adjusted.tif (RGB)	882	9109	6112	mid	reg	25-26	2	left	41822	0.144306	0.146143	1.49035	0	41822	14.4306
MAX_EdU4_7_3L.tif (RGB)	4	12012	9763	before	Control	21-22	2	left	113541	0.00040971	0.114102	1.23036	27977	85563.6	0.040971
EdU4_6_3R_MAX_Composite.tif (RGB)	43	10246	7559	before	Control	21-22	2	right	93184.5	0.00568858	0.0811187	1.35547	19676.9	73507.6	0.568858
Edu4_3_3R_22D_24hIT	818	7926	7085	before	Control	21-22	1	right	101654	0.115455	0.0696974	1.1187	25672.7	75981	11.5455
EdU4_7_3R_MAX_Composite.tif (RGB)	21	11764	8719	before	Control	21-23	1	right	115119	0.00240853	0.0757387	1.34924	29536.6	85582.9	0.240853
MAX_EDU4_9_3R2_Composite.tif (RGB)	217	5232	5037	before	Control	21-23	1	right	70445.7	0.0430812	0.0715019	1.03871	15268.4	55177.2	4.30812

### Sheet: DAPI-Area_measurements
id	gill	days	Group	nspots	filtered_spots	days_regenerating	area	area_small	Area_total	group2
D3N_1_1_R_CLEAN	1R	3	CON	139	139	0			0	CON
D3N_1_2_R_CLEAN	2R	3	CON	148	148	0	823.02	0	823.02	CON
D3N_2.lif_3dn.2.3L_CLEAN	3L	3	CON	153	125	0	1023.25	0	1023.25	CON
D3N_1_3_3L	3L	3	CON	125	77	0	795.67	0	795.67	CON
D3N_1_3_3R	3R	3	CON	196	86	0	884.7	0	884.7	CON
4DN1b_3L_CLEAN	3L	4	CON	198	158	0	948.94	0	948.94	CON
4DN_3R_CLEAN	3R	4	CON	159	124	0	740.6	0	740.6	CON
D4N_2.lif-4dn.2.3R_CLEAN	3R	4	CON	133	114	0	990.58	0	990.58	CON
D4N_1_4_3L	3L	4	CON	185	131	0	855.3	0	855.3	CON
5dngills2_3R_CLEAN	3R	5	CON	749	749	0	3134.97	0	3134.97	CON
D5N_2.lif-5dn.2		5	CON	571	331	0	3130.49	0	3130.49	CON
CLEAN_7DN_3.lif-7dn.3.3R-C=0	3R	7	CON	675	461	0	4722.27	0	4722.27	CON
D7N_1_2_3L_Clean_oriented	3L	7	CON	414	344	0	2507.33	0	2507.33	CON
21DN_2_1	3R	21	CON	19960	17176	0	158045	76008.5	234054	CON
21DN_2_2	3L	21	CON	9941	7333	0	62218.4	18052.7	80271.1	CON
21DN_2_3	3L	21	CON	8161	7155	0	54923	16581.5	71504.5	CON
21DN_2_2	3R	21	CON	8696	7021	0	61098.9	18261.3	79360.2	CON
26DN_2R_4_3R	3R	26	Reg	20769	17982	5	142154	67391.7	209545	Contra
26DN_2R_4_3L	3L	26	Reg	4118	3256	5	12870.6		12870.6	Reg
26DN_2C_2_3R	3R	26	CON	13941	13170	5	108445	50400.1	158845	CON
26DN_2C_1_3R	3R	26	CON	42705	22301	5	217132	132576	349708	CON
26DN_2C_3_3R	3R	26	CON	21164	14573	5	133113	61559.3	194672	CON
26DN_2R_2_3L	3L	26	Reg	12408	8018	5	41667.6		41667.6	Reg
26DN_2C_2_3L	3L	26	CON	15689	13235	5	112858	52215.6	165074	CON
D26N_2C_3_3L	3L	26	CON	23955	17335	5	130500	57450.7	187951	CON
26DN_Reg12421_3L_CLEAN_2filters	3L	26	Reg	3380	3380	5	14642.9		14642.9	Reg
26DN_CON_3RL	3L	26	CON	4530	3906	5	40727.1	7116.35	47843.4	CON
26DN_CON_3RL	3R	29	CON	4328	3836	8	40079.1	8650.85	48729.9	CON
29DN_Reg_Clean	3L	29	Reg	10353	7834	8	33289.6		33289.6	Reg
29DN_2Reg_1_3R	3R	29	Reg	27558	20107	8	175608	89992.4	265600	Contra
29DN_2Reg_1_3L	3L	29	Reg	22216	12443	8	89799.4	9145.85	98945.3	Reg
29DN_2Reg_2_3R	3R	29	Reg	35157	23272	8	223807	141193	365000	Contra
29DN_2Reg_2_3L	3L	29	Reg	11208	7752	8	84575	7960.2	92535.2	Reg
29DN_2C_1_3R	3R	29	CON	37019	26677	8	225401	129810	355211	CON
29DN_2C_1_3L	3L	29	CON	37282	26212	8	222085	120137	342222	CON
D29N_2C_2_3R	3R	29	CON	45753	28630	8	315562	193744	509306	CON
D29N_2C_2_3L	3L	29	CON	37707	25935	8	315450	195068	510518	CON
D29N_2C_3_3R	3R	29	CON	21006	15737	8	141985	83847.5	225832	CON
D29N_2C_3_3L	3L	29	CON	84335	16031	8	148743	84562.5	233306	CON
29DN_2Reg_3_3L	3L	29	Reg	18023	10625	8	65500.7	8202.95	73703.6	Reg
29DN_2R_3_3R	3R	29	Reg	205414	23781	8	193271	109419	302689	Contra
LNI_REG_4	3L	36	Reg	53253	24630	15	359081	239873	598954	Reg
LNI_REG_5	3R	36	Reg	44850	20017	15	300593	182796	483389	Contra
LNI_REG_4	3R	36	Reg	53518	28579	15	463661	307577	771238	Contra
LNI_REG_5	3L	36	Reg	50694	18387	15	260870	134690	395560	Reg
32DN_2R_3_3L	3L	32	Reg		11165	11	151837	25385.1	177222	Reg
32DN_2R_3_3R	3R	32	Reg	737692	26217	11	332261	187947	520208	Contra
32DN_2R_4_3L	3L	32	Reg	38351	16153	11	86401.5	10973.6	97375.1	Reg
32DN_2R_4_3R	3R	32	Reg	51346	28303	11	296715	179516	476231	Contra
32DN_2R_5_3L	3L	32	Reg	35441	25734	11	295646	116033	411678	Reg
32DN_2R_5_3R	3R	32	Reg	50232	31308	11	370762	237405	608167	Contra
32DN_2C_1_3L	3L	32	CON	26758	20828	11	211781	117750	329531	CON
32DN_2C_1_3R	3R	32	CON	28480	21169	11	215533	125127	340659	CON
32DN_2C_4_3L	3L	32	CON	32182	22699	11	300573	209941	510514	CON
32DN_2C_4_3R	3R	32	CON	36173	23359	11	302749	208850	511599	CON
32DN_2C_5_3L	3L	32	CON	42107	25746	11	394602	283168	677770	CON
32DN_2C_5_3R	3R	32	CON	53870	26457	11	427660	295026	722686	CON
LNI_2C_1_3L	3L	36	CON	49640	28555	15	450688	309668	760356	CON
LNI_2C_2_3L	3L	36	CON	46284	28484	15	384373	244936	629310	CON
LNI_2C_3_3R	3R	36	CON	43829	24594	15	309970	190733	500702	CON
LNI_2C_3_3L	3L	36	CON	41679	23958	15	312639	186451	499090	CON
LNI_2Reg_3_3L	3L	36	Reg	33330	18349	15	210195	87794.1	297989	Reg
LNI_2Reg_3_3R	3R	36	Reg	53290	27417	15	328287	221765	550053	Contra
LNI_2Reg_4_3L	3L	36	Reg	33480	21126	15	272709	87139.5	359849	Reg
14DN_4_2_3L	3L	14	CON	14496	12224	0	100091	40574.4	140665	CON
14DN_4_1_3	3L	14	CON	11102	9879	0	110117	46298.3	156415	CON
14DN_4_3_3	3L	14	CON	5987	4797	0	44139.8	9026.57	53166.3	CON
14DN_4_4_3	3L	14	CON	4983	4367	0	42732.1	10087.1	52819.2	CON
