## Supplementary material for "Gill regeneration in the mayfly *Cloeon* uncovers new molecular pathways in insect regeneration": Dataset_S3

### Sheet: Samples_Stat
Sample Barcode	Sample Name	Number of FLIs	Million read-pairs (or reads)	Yield (Gb)	Trimmed yield (Gb)	Avg PhiX error r1	Avg PhiX error r2	Organism	Reference	Avg % unique	Avg % unmapped	Avg % duplicate	Avg % difference r1	Avg % difference r2	Avg alignment insert size	Avg BS conversion efficiency	Mean coverage	Median coverage	c10	c15	c30	Specificity	Enrichment
AS1961	ST1_A3	2	51.566	5.259	5.259	0.06	0.155	Cloeon dipterum	bwa.cdipterum.CLODIP2	69.86	1.405	48.705	0.375	0.44	442	NA	NA	NA	NA	NA	NA	NA	NA
AS1964	ST1_C3	2	58.416	5.959	5.959	0.06	0.155	Cloeon dipterum	bwa.cdipterum.CLODIP2	42.375	0.785	59.835	0.295	0.42	384.5	NA	NA	NA	NA	NA	NA	NA	NA
AS1966	ST2_A2	2	73	7.446	7.446	0.06	0.155	Cloeon dipterum	bwa.cdipterum.CLODIP2	74.83	1.025	47.08	0.375	0.415	404.5	NA	NA	NA	NA	NA	NA	NA	NA
AS1969	ST2_C2	2	75.008	7.651	7.651	0.06	0.155	Cloeon dipterum	bwa.cdipterum.CLODIP2	45.195	1.15	62.445	0.285	0.46	384	NA	NA	NA	NA	NA	NA	NA	NA
AY7458	ST1_A4	2	51.536	5.256	5.256	0.07	0.19	Cloeon dipterum	bwa.cdipterum.CLODIP2	70.555	1.565	50.715	0.38	0.605	521.5	NA	NA	NA	NA	NA	NA	NA	NA
AY7459	ST1_A5	4	52.045	5.309	5.309	0.1425	0.2725	Cloeon dipterum	bwa.cdipterum.CLODIP2	51.115	1.0925	53.985	0.7	0.36	292.5	NA	NA	NA	NA	NA	NA	NA	NA
AY7461	ST1_C4	2	61.379	6.26	6.26	0.06	0.155	Cloeon dipterum	bwa.cdipterum.CLODIP2	25.03	1.175	68.825	0.245	0.37	325	NA	NA	NA	NA	NA	NA	NA	NA
AY7462	ST1_C5	2	81.304	8.293	8.293	0.06	0.155	Cloeon dipterum	bwa.cdipterum.CLODIP2	78.805	1.185	52.34	0.395	0.49	381.5	NA	NA	NA	NA	NA	NA	NA	NA
AY7464	ST2_A4	2	82.346	8.399	8.399	0.06	0.155	Cloeon dipterum	bwa.cdipterum.CLODIP2	74.135	1.3	53.7	0.365	0.51	411	NA	NA	NA	NA	NA	NA	NA	NA
AY7465	ST2_A5	2	64.069	6.535	6.535	0.06	0.155	Cloeon dipterum	bwa.cdipterum.CLODIP2	81.54	1.115	44.295	0.375	0.47	421	NA	NA	NA	NA	NA	NA	NA	NA
AY7466	ST2_C4	2	75.849	7.736	7.736	0.06	0.155	Cloeon dipterum	bwa.cdipterum.CLODIP2	53.375	1.08	56.89	0.32	0.47	386.5	NA	NA	NA	NA	NA	NA	NA	NA
AY7467	ST2_C5	2	48.28	4.925	4.925	0.06	0.155	Cloeon dipterum	bwa.cdipterum.CLODIP2	68.575	1.17	60.135	0.485	0.525	396	NA	NA	NA	NA	NA	NA	NA	NA
AY7470	ST0_6	2	51.031	5.205	5.205	0.06	0.155	Cloeon dipterum	bwa.cdipterum.CLODIP2	82.5	0.915	45.07	0.375	0.47	349	NA	NA	NA	NA	NA	NA	NA	NA
AY7471	ST0_7	2	54.353	5.544	5.544	0.06	0.155	Cloeon dipterum	bwa.cdipterum.CLODIP2	86.785	0.725	46.525	0.36	0.435	366.5	NA	NA	NA	NA	NA	NA	NA	NA
AY7472	ST0_8	4	57.618	5.877	7.051	0.1425	0.2725	Cloeon dipterum	bwa.cdipterum.CLODIP2	82.94	1.0725	38.525	0.5125	0.6325	408.5	NA	NA	NA	NA	NA	NA	NA	NA
Column description
Sample Barcode	Unique internal CNAG identifier of the sample
Sample Name	Sample name provided by the collaborator
Number of FLIs	Number of sequencing Flowcell Lane Index units for this sample (equivalent to the number of times the sample has been sequenced)
Million read-pairs (or reads)	Total million read-pairs (or reads for single-end runs) that passed Illumina filter
Yield (Gb)	Total yield in Gigabases from the read-pairs (or reads for single-end runs) that passed Illumina filter
Trimmed yield (Gb)	Trimmed yield in Gigabases from the read-pairs (or reads for single-end runs) that passed Illumina filter
Avg PhiX error r1	Average % mismatches between the spiked-in PhiX read 1 and the PhiX reference
Avg PhiX error r2	Average % mismatches between the spiked-in PhiX read 2 and the PhiX reference
Organism	Sample's organism according to submitter
Reference	Reference sequence (genome, transcriptome, contigs...) to which the reads have been mapped
Avg % unique	Average % of reads aligning to a single location in the reference
Avg % unmapped	Average % of reads not aligning to any location in the reference
Avg % duplicate	Average % of read-pairs (or reads, for single-end runs) that map exactly at the same location in the reference as another read-pair
Avg % difference r1	Average % mismatches between read 1 and the reference
Avg % difference r2	Average % mismatches between read 2 and the reference
Avg alignment insert size	Average mapping distance between read 1 and read 2
Avg BS conversion efficiency	Average % of C -> T conversion. Only computed for bisulphite methylation experiments
Mean coverage	Mean coverage (read depth) of the uniquely mappable reference (or target regions if capture or selection was carried out)
Median coverage	Median coverage (read depth) of the uniquely mappable reference (or target regions if capture or selection was carried out)
c10	% of the mappable reference (or target regions if capture or selection was carried out) with at least 10x of coverage
c15	% of the mappable reference (or target regions if capture or selection was carried out) with at least 15x of coverage
c30	% of the mappable reference (or target regions if capture or selection was carried out) with at least 30x of coverage
Specificity	% of trimmed yield bases mapping to the mappable target regions. Only computed if selection or capture was carried out
Enrichment	Trimmed yield mapping inside the target regions versus trimmed yield mapping outside the target regions. Corrected by the length of the target regions versus the length of the non-target regions. Only mappable positions are taken into account and is only computed if selection or capture was carried out

### Sheet: Libraries_Info
File format : <flowcell>_<lane>_<index>_<read>.fastq.gz (index is 0 when only 1 sample was loaded onto the lane)
FLOWCELL	LANE	MULTIPLEX INDEX	APPLICATION	LIBRARY BARCODE (internal id)	SAMPLE BARCODE	SAMPLE NAME	SPECIES	MACHINE
H5TYKDRX2	1	IDT-DUI-NXT-96	mRNA-Seq	2211AH	AY7458	ST1_A4	Cloeon dipterum	01NA	H5TYKDRX2_1_IDT-DUI-NXT-96
H5TYKDRX2	2	IDT-DUI-NXT-96	mRNA-Seq	2211AH	AY7458	ST1_A4	Cloeon dipterum	01NA	H5TYKDRX2_2_IDT-DUI-NXT-96
H5TYTDRX2	1	IDT-DUI-NXT-33	mRNA-Seq	1850AH	AY7459	ST1_A5	Cloeon dipterum	01NB	H5TYTDRX2_1_IDT-DUI-NXT-33
H5TYTDRX2	1	IDT-DUI-NXT-46	mRNA-Seq	1859AH	AY7472	ST0_8	Cloeon dipterum	01NB	H5TYTDRX2_1_IDT-DUI-NXT-46
H5TYTDRX2	2	IDT-DUI-NXT-33	mRNA-Seq	1850AH	AY7459	ST1_A5	Cloeon dipterum	01NB	H5TYTDRX2_2_IDT-DUI-NXT-33
H5TYTDRX2	2	IDT-DUI-NXT-46	mRNA-Seq	1859AH	AY7472	ST0_8	Cloeon dipterum	01NB	H5TYTDRX2_2_IDT-DUI-NXT-46
HWNK7DRXY	1	IDT-DUI-NXT-68	mRNA-Seq	1845AH	AS1961	ST1_A3	Cloeon dipterum	01NA	HWNK7DRXY_1_IDT-DUI-NXT-68
HWNK7DRXY	1	IDT-DUI-NXT-80	mRNA-Seq	1846AH	AS1964	ST1_C3	Cloeon dipterum	01NA	HWNK7DRXY_1_IDT-DUI-NXT-80
HWNK7DRXY	1	IDT-DUI-NXT-92	mRNA-Seq	1847AH	AS1966	ST2_A2	Cloeon dipterum	01NA	HWNK7DRXY_1_IDT-DUI-NXT-92
HWNK7DRXY	1	IDT-DUI-NXT-9	mRNA-Seq	1848AH	AS1969	ST2_C2	Cloeon dipterum	01NA	HWNK7DRXY_1_IDT-DUI-NXT-9
HWNK7DRXY	1	IDT-DUI-NXT-33	mRNA-Seq	1850AH	AY7459	ST1_A5	Cloeon dipterum	01NA	HWNK7DRXY_1_IDT-DUI-NXT-33
HWNK7DRXY	1	IDT-DUI-NXT-45	mRNA-Seq	1851AH	AY7461	ST1_C4	Cloeon dipterum	01NA	HWNK7DRXY_1_IDT-DUI-NXT-45
HWNK7DRXY	1	IDT-DUI-NXT-57	mRNA-Seq	1852AH	AY7462	ST1_C5	Cloeon dipterum	01NA	HWNK7DRXY_1_IDT-DUI-NXT-57
HWNK7DRXY	1	IDT-DUI-NXT-69	mRNA-Seq	1853AH	AY7464	ST2_A4	Cloeon dipterum	01NA	HWNK7DRXY_1_IDT-DUI-NXT-69
HWNK7DRXY	1	IDT-DUI-NXT-81	mRNA-Seq	1854AH	AY7465	ST2_A5	Cloeon dipterum	01NA	HWNK7DRXY_1_IDT-DUI-NXT-81
HWNK7DRXY	1	IDT-DUI-NXT-93	mRNA-Seq	1855AH	AY7466	ST2_C4	Cloeon dipterum	01NA	HWNK7DRXY_1_IDT-DUI-NXT-93
HWNK7DRXY	1	IDT-DUI-NXT-10	mRNA-Seq	1856AH	AY7467	ST2_C5	Cloeon dipterum	01NA	HWNK7DRXY_1_IDT-DUI-NXT-10
HWNK7DRXY	1	IDT-DUI-NXT-22	mRNA-Seq	1857AH	AY7470	ST0_6	Cloeon dipterum	01NA	HWNK7DRXY_1_IDT-DUI-NXT-22
HWNK7DRXY	1	IDT-DUI-NXT-34	mRNA-Seq	1858AH	AY7471	ST0_7	Cloeon dipterum	01NA	HWNK7DRXY_1_IDT-DUI-NXT-34
HWNK7DRXY	1	IDT-DUI-NXT-46	mRNA-Seq	1859AH	AY7472	ST0_8	Cloeon dipterum	01NA	HWNK7DRXY_1_IDT-DUI-NXT-46
HWNK7DRXY	2	IDT-DUI-NXT-68	mRNA-Seq	1845AH	AS1961	ST1_A3	Cloeon dipterum	01NA	HWNK7DRXY_2_IDT-DUI-NXT-68
HWNK7DRXY	2	IDT-DUI-NXT-80	mRNA-Seq	1846AH	AS1964	ST1_C3	Cloeon dipterum	01NA	HWNK7DRXY_2_IDT-DUI-NXT-80
HWNK7DRXY	2	IDT-DUI-NXT-92	mRNA-Seq	1847AH	AS1966	ST2_A2	Cloeon dipterum	01NA	HWNK7DRXY_2_IDT-DUI-NXT-92
HWNK7DRXY	2	IDT-DUI-NXT-9	mRNA-Seq	1848AH	AS1969	ST2_C2	Cloeon dipterum	01NA	HWNK7DRXY_2_IDT-DUI-NXT-9
HWNK7DRXY	2	IDT-DUI-NXT-33	mRNA-Seq	1850AH	AY7459	ST1_A5	Cloeon dipterum	01NA	HWNK7DRXY_2_IDT-DUI-NXT-33
HWNK7DRXY	2	IDT-DUI-NXT-45	mRNA-Seq	1851AH	AY7461	ST1_C4	Cloeon dipterum	01NA	HWNK7DRXY_2_IDT-DUI-NXT-45
HWNK7DRXY	2	IDT-DUI-NXT-57	mRNA-Seq	1852AH	AY7462	ST1_C5	Cloeon dipterum	01NA	HWNK7DRXY_2_IDT-DUI-NXT-57
HWNK7DRXY	2	IDT-DUI-NXT-69	mRNA-Seq	1853AH	AY7464	ST2_A4	Cloeon dipterum	01NA	HWNK7DRXY_2_IDT-DUI-NXT-69
HWNK7DRXY	2	IDT-DUI-NXT-81	mRNA-Seq	1854AH	AY7465	ST2_A5	Cloeon dipterum	01NA	HWNK7DRXY_2_IDT-DUI-NXT-81
HWNK7DRXY	2	IDT-DUI-NXT-93	mRNA-Seq	1855AH	AY7466	ST2_C4	Cloeon dipterum	01NA	HWNK7DRXY_2_IDT-DUI-NXT-93
HWNK7DRXY	2	IDT-DUI-NXT-10	mRNA-Seq	1856AH	AY7467	ST2_C5	Cloeon dipterum	01NA	HWNK7DRXY_2_IDT-DUI-NXT-10
HWNK7DRXY	2	IDT-DUI-NXT-22	mRNA-Seq	1857AH	AY7470	ST0_6	Cloeon dipterum	01NA	HWNK7DRXY_2_IDT-DUI-NXT-22
HWNK7DRXY	2	IDT-DUI-NXT-34	mRNA-Seq	1858AH	AY7471	ST0_7	Cloeon dipterum	01NA	HWNK7DRXY_2_IDT-DUI-NXT-34
HWNK7DRXY	2	IDT-DUI-NXT-46	mRNA-Seq	1859AH	AY7472	ST0_8	Cloeon dipterum	01NA	HWNK7DRXY_2_IDT-DUI-NXT-46
