## Supplementary material for "Gill regeneration in the mayfly *Cloeon* uncovers new molecular pathways in insect regeneration": Dataset_S7

CDGENE	baseMean	DROME_Annotation	Protein_name_uniprot
CD05293	437.321760747907	NA	C-type lectin domain-containing protein
CD05289	5140.50938975463	NA	TIR domain-containing protein|TIR domain-containing protein|TIR domain-containing protein
CD08943	3130.4495861694	FBgn0001145_Gs2	Glutamine synthetase (EC 6.3.1.2)
CD02305	1854.3321827205	NA	TGF-beta propeptide domain-containing protein|TGF-beta propeptide domain-containing protein|TGF-beta propeptide domain-containing protein|TGF-beta propeptide domain-containing protein|TGF-beta propeptide domain-containing protein
CD10015	1542.29689432878	FBgn0259697_nvd	cholesterol 7-desaturase (EC 1.14.19.21)|cholesterol 7-desaturase (EC 1.14.19.21)|cholesterol 7-desaturase (EC 1.14.19.21)|cholesterol 7-desaturase (EC 1.14.19.21)
CD09986	3489.41732185764	FBgn0086917_spok	Cytochrome P450
CD09979	2730.18183045591	FBgn0003733_tor	Protein kinase domain-containing protein|Protein kinase domain-containing protein
CD03637	765.726512529726	FBgn0035626_lin-28	CSD domain-containing protein|CSD domain-containing protein|CSD domain-containing protein
CD06082	494.60351111445	NA	Uncharacterized protein
CD11828	9379.30835427614	FBgn0029002_miple2	Pleiotrophin/Midkine C-terminal domain-containing protein|Pleiotrophin/Midkine C-terminal domain-containing protein
CD06764	1962.53196737013	FBgn0000147_aurA	Aurora kinase (EC 2.7.11.1)|Aurora kinase (EC 2.7.11.1)
CD08178	6743.09104454515	NA	Platelet-derived growth factor (PDGF) family profile domain-containing protein
CD08179	87.807002714243	NA	Histone H2A/H2B/H3 domain-containing protein
CD03963	1690.47634598753	FBgn0004360_Wnt2	Protein Wnt|Protein Wnt|Protein Wnt|Protein Wnt|Protein Wnt
CD12609	1097.43685971609	NA	FAD-binding FR-type domain-containing protein
CD04595	1689.30516691909	NA	CHK kinase-like domain-containing protein|CHK kinase-like domain-containing protein
CD16320	8190.67404238677	FBgn0037418_Osi11	Uncharacterized protein
CD10880	7867.52705444274	NA	Peptidase M14 carboxypeptidase A domain-containing protein|Peptidase M14 carboxypeptidase A domain-containing protein|Peptidase M14 carboxypeptidase A domain-containing protein|Peptidase M14 carboxypeptidase A domain-containing protein
CD13965	2175.37771024174	FBgn0034383_CG17821	Elongation of very long chain fatty acids protein (EC 2.3.1.199) (Very-long-chain 3-oxoacyl-CoA synthase)|Elongation of very long chain fatty acids protein (EC 2.3.1.199) (Very-long-chain 3-oxoacyl-CoA synthase)|Elongation of very long chain fatty acids protein (EC 2.3.1.199) (Very-long-chain 3-oxoacyl-CoA synthase)
CD10415	800.48656037478	FBgn0027495_Smyd4-4	SET domain-containing protein
CD11559	2952.15059384528	FBgn0259878_Fs	Kazal-like domain-containing protein|Kazal-like domain-containing protein
CD15009	770.842522893537	FBgn0037661_Ada	Adenosine deaminase domain-containing protein
CD03448	5715.69718045768	FBgn0052447_CG32447	G-protein coupled receptors family 3 profile domain-containing protein|G-protein coupled receptors family 3 profile domain-containing protein|G-protein coupled receptors family 3 profile domain-containing protein|G-protein coupled receptors family 3 profile domain-containing protein|G-protein coupled receptors family 3 profile domain-containing protein|G-protein coupled receptors family 3 profile…
CD14631	1997.39035356375	NA	RING-type domain-containing protein
CD16063	1553.92845778235	NA	Uncharacterized protein
CD11280	332.115667762388	NA	Uncharacterized protein
CD14217	1785.83991472389	NA	Insulin-like domain-containing protein|Insulin-like domain-containing protein
