## Supplementary material for "Gill regeneration in the mayfly *Cloeon* uncovers new molecular pathways in insect regeneration": Dataset_S8

	Lin-28	Miple1	Miple2	E2f1	E2f2	Nclb	Fs	Tfb4	Hsp110	Hsp83	Csn5	Nedd8	SalE/Pv>rpr,nub>RNAi
Normal_Exp	13	63	5	17	5	18	8	0	50	3	3	0	69
Defect_Exp	33	44	85	85	67	49	34	34	15	26	57	8	21
Normal_RNAi	58	32	55	37	53	87	74	39	48	47	70	34
Defect_RNAi		4	1					2	2			4
TOTAL_Exp	46	107	90	102	72	67	42	34	65	29	60	8	90
TOTAL_RNAi	58	36	56	37	53	87	74	41	50	47	70	38
